# cir-DNA sequencing revealed the landscape of extrachromosomal circular DNA in articular cartilage and the potential roles in osteoarthritis

**DOI:** 10.1101/2022.01.27.477985

**Authors:** Wei Xiang, Tongyi Zhang, Song Li, Yunquan Gong, Xiaoqing Luo, Jing Yuan, Yaran Wu, Xiaojing Yan, Yan Xiong, Jiqin Lian, Guangyu Zhao, Changyue Gao, Liang Kuang, Zhenhong Ni

## Abstract

**Objective:** Extrachromosomal circular DNA (eccDNA) has been shown to be involved in several physiological and pathological processes including immunity, inflammation, aging and tumor. However, the expression of eccDNA in cartilage has been not reported until now. In this study, we aimed to investigate the landscape of eccDNA in articular cartilage and analyze the potential roles in Osteoarthritis (OA).

**Methods:** The samples of articular cartilage were obtained from total knee arthroplasty (TKA) donors with OA. The mtDNAs (mitochondrial DNA) and the linear DNAs from chondrocytes of articular cartilage were removed. Then the eccDNAs were enriched for cir-DNA sequencing. After quality control evaluation, we systematically revealed the identified eccDNA data including size distribution, the size range and sequence pattern. Moreover, we explored and disscussed the potential roles of eccDNA in OA via motif analysis and GO/KEGG pathways analysis.

**Results:** The chondrocytes from OA cartilage contained an abundance of eccDNAs, which was termed as OC-eccDNAs (OA Cartilage-derived eccDNA). The characteristics of OC-eccDNAs were tissue specific, including the distribution, the size range and sequence pattern. Moreover, the functional analysis indicated that eccDNA may be involved in the homeostasis maintenance of chondrocytes and participated in the process of OA.

**Conclutions:** Our data firstly showed the landscape of eccDNA in articular cartilage, and preliminarily indicated the potential roles of eccDNA in OA.
