## supplemental table 1-Homer Known Motif Enrichment Results for "cir-DNA sequencing revealed the landscape of extrachromosomal circular DNA in articular cartilage and the potential roles in osteoarthritis"

### Sheet: _Data4_nbCloud_public_AllProjec
Homer Known Motif Enrichment Results (/Data4/nbCloud/public/AllProject/@2021-11/project_618236f04b74c4ed644bbbcf/task_618237c04b74c4ed644bbbfc/.tmp./.JN-JW/JN-JW_MotifOutput/)
Homer de novo Motif Results
Gene Ontology Enrichment Results
Known Motif Enrichment Results (txt file)
Total Target Sequences = 10000, Total Background Sequences = 40009
Rank	Motif	Name	P-value	log P-pvalue	q-value (Benjamini)	# Target Sequences with Motif	% of Targets Sequences with Motif	# Background Sequences with Motif	% of Background Sequences with Motif	Motif File	SVG
1	G A C T T C A G G C A T A G T C G C T A G A T C C T G A A C G T A G T C G T C A	Replumless(BLH)/Arabidopsis-RPL.GFP-ChIP-Seq(GSE78727)/Homer	1e-07	-16.26	0.0001	1113	0.1113	3824.9	0.0956	motif file (matrix)	svg
2	C T A G C T A G A G T C T C A G A C T G A C G T A C G T C T G A	MYB(HTH)/ERMYB-Myb-ChIPSeq(GSE22095)/Homer	0.0001	-11.09	0.0074	1604	0.1604	5822.5	0.1455	motif file (matrix)	svg
3	T C A G A G C T A T G C C G T A A G T C T C A G A C G T A T C G T C G A A G T C G A T C T G A C	TFE3(bHLH)/MEF-TFE3-ChIP-Seq(GSE75757)/Homer	0.0001	-9.425	0.0262	67	0.0067	162.4	0.0041	motif file (matrix)	svg
4	A T C G T G C A G A T C C T A G A C G T A T C G C G T A A G T C T C A G A C T G T C A G G C T A	Knotted(Homeobox)/Corn-KN1-ChIP-Seq(GSE39161)/Homer	0.001	-9.107	0.0271	1117	0.1117	4018.8	0.1004	motif file (matrix)	svg
5	C T A G T A C G A G T C C G T A A G T C A C G T A G T C T C G A C G T A T A C G	Nkx2.1(Homeobox)/LungAC-Nkx2.1-ChIP-Seq(GSE43252)/Homer	0.001	-8.563	0.0373	3299	0.3299	12540.9	0.3134	motif file (matrix)	svg
6	C G T A T A G C A G T C C T A G C A G T C T A G C T G A G T A C G C A T T C G A C G T A G C A T A G C T C T A G T C G A	PAX3:FKHR-fusion(Paired,Homeobox)/Rh4-PAX3:FKHR-ChIP-Seq(GSE19063)/Homer	0.001	-8.5	0.0373	262	0.0262	837.7	0.0209	motif file (matrix)	svg
7	G A C T C T A G C T A G A G T C T G C A A C T G A C G T A C G T C T A G T C A G	AMYB(HTH)/Testes-AMYB-ChIP-Seq(GSE44588)/Homer	0.001	-8.464	0.0373	1389	0.1389	5082.1	0.127	motif file (matrix)	svg
8	G A C T A G T C C G T A C G T A A G T C A G C T A C T G G A C T G T A C A T G C	MYB77(MYB)/col-MYB77-DAP-Seq(GSE60143)/Homer	0.001	-8.274	0.0373	1110	0.111	4017.3	0.1004	motif file (matrix)	svg
9	C G T A C G A T C G A T G C A T C G A T T C A G A G T C A C T G C T A G A G T C A C G T C T G A	At5g08750(C3H)/col-At5g08750-DAP-Seq(GSE60143)/Homer	0.001	-8.229	0.0373	250	0.025	798.8	0.02	motif file (matrix)	svg
10	C T G A C T G A T A G C G A T C G C T A G T A C A C G T G A T C T G C A C G T A	Nkx2.5(Homeobox)/HL1-Nkx2.5.biotin-ChIP-Seq(GSE21529)/Homer	0.001	-8.203	0.0373	2625	0.2625	9904.2	0.2475	motif file (matrix)	svg
11	A G T C T C G A C T G A G A C T T C A G T C A G T C G A A C T G A G T C C T A G G A T C T C A G A G T C G C A T G A C T C A T G G A T C C G T A A G C T G A C T	LIN-15B(Zf)/cElegans-L3-LIN15B-ChIP-Seq(modEncode)/Homer	0.001	-7.433	0.0525	6	0.0006	4	0.0001	motif file (matrix)	svg
12	G A C T C G A T T C A G G A T C G A C T A G C T A G C T A G T C G A T C C G T A C T A G C T A G T C G A T C G A C T G A	Bcl6(Zf)/Liver-Bcl6-ChIP-Seq(GSE31578)/Homer	0.001	-7.348	0.0525	1278	0.1278	4694.6	0.1173	motif file (matrix)	svg
13	C G T A C G T A C G T A G C A T G C A T A C T G G T A C G A C T C T A G G C T A T A C G G A C T T G A C C G T A A G C T	NFE2L2(bZIP)/HepG2-NFE2L2-ChIP-Seq(Encode)/Homer	0.001	-7.267	0.0525	58	0.0058	147.4	0.0037	motif file (matrix)	svg
14	C G A T C A G T A G T C G A T C G T C A C G T A C G T A G C T A G C A T G C A T C T A G C A T G	AGL63(MADS)/col-AGL63-DAP-Seq(GSE60143)/Homer	0.001	-6.969	0.0656	1101	0.1101	4026.1	0.1006	motif file (matrix)	svg
15	C G T A C A T G C A T G A C T G C T A G T C G A G C A T C G A T A G C T A G T C G A T C G T A C	NFkB-p65(RHD)/GM12787-p65-ChIP-Seq(GSE19485)/Homer	0.01	-6.831	0.0702	460	0.046	1594.6	0.0398	motif file (matrix)	svg
16	A G C T T C G A T C A G C G T A A C G T A T G C A G C T C T G A T C A G G C T A G A C T G A T C	GATA6(C2C2gata)/col200-GATA6-DAP-Seq(GSE60143)/Homer	0.01	-6.747	0.0717	132	0.0132	400.4	0.01	motif file (matrix)	svg
17	T C G A C A T G C A T G T A C G G T A C T C G A A G T C C A G T C T G A C G T A A G T C G A C T	ZNF264(Zf)/HEK293-ZNF264.GFP-ChIP-Seq(GSE58341)/Homer	0.01	-6.631	0.0757	514	0.0514	1801.2	0.045	motif file (matrix)	svg
18	A T G C T C G A A G T C A G C T A C G T G T A C A G T C G C T A C T A G C A T G G T C A C T G A T C A G A G T C	Stat3+il21(Stat)/CD4-Stat3-ChIP-Seq(GSE19198)/Homer	0.01	-6.579	0.0757	606	0.0606	2149.1	0.0537	motif file (matrix)	svg
19	C G T A G C A T C G T A C G T A A G T C A T C G C T A G G C A T G C A T C G T A	MYB70(MYB)/col-MYB70-DAP-Seq(GSE60143)/Homer	0.01	-6.446	0.0815	1748	0.1748	6554.8	0.1638	motif file (matrix)	svg
20	C T A G T C G A A C G T A C T G C G T A T A G C C G A T G T A C C G T A A G C T G A T C G T A C	Jun-AP1(bZIP)/K562-cJun-ChIP-Seq(GSE31477)/Homer	0.01	-6.247	0.0945	190	0.019	612.7	0.0153	motif file (matrix)	svg
21	T C A G G C A T C G T A C G T A A G T C A T G C A C T G G C A T G C A T G C T A G A T C C T G A	MYB81(MYB)/col-MYB81-DAP-Seq(GSE60143)/Homer	0.01	-6.112	0.103	1691	0.1691	6347.9	0.1586	motif file (matrix)	svg
22	C A T G T G A C C G T A A G T C T A C G G C A T A C T G G T C A A T G C A G T C	bHLHE41(bHLH)/proB-Bhlhe41-ChIP-Seq(GSE93764)/Homer	0.01	-5.927	0.1183	840	0.084	3060	0.0765	motif file (matrix)	svg
23	C T A G T C G A C G A T C T A G G C A T C A G T C T A G G A T C C G T A G T C A	CEBP:AP1(bZIP)/ThioMac-CEBPb-ChIP-Seq(GSE21512)/Homer	0.01	-5.863	0.1206	903	0.0903	3304.5	0.0826	motif file (matrix)	svg
24	T C G A T G C A A C T G G T C A A G T C A G T C A G T C A G T C A G C T T G A C	LRF(Zf)/Erythroblasts-ZBTB7A-ChIP-Seq(GSE74977)/Homer	0.01	-5.831	0.1206	1080	0.108	3987.3	0.0996	motif file (matrix)	svg
25	G C A T C G T A G C T A G A C T C G A T G A C T A G T C C A G T A G T C A G T C A C T G C T A G G T A C C T A G C T G A	AT5G05550(Trihelix)/col-AT5G05550-DAP-Seq(GSE60143)/Homer	0.01	-5.797	0.1206	710	0.071	2567.9	0.0642	motif file (matrix)	svg
26	A G T C C G T A C G T A A C G T G C A T C G T A A C G T A C G T	ATHB20(Homeobox)/colamp-ATHB20-DAP-Seq(GSE60143)/Homer	0.01	-5.699	0.1257	705	0.0705	2551.3	0.0637	motif file (matrix)	svg
27	T A G C G T A C C A T G A C T G C T G A C G T A G C T A G C A T G A C T T G A C G T A C A C T G A T C G C G T A C G T A	LBD19(LOBAS2)/colamp-LBD19-DAP-Seq(GSE60143)/Homer	0.01	-5.632	0.1294	2060	0.206	7814.5	0.1953	motif file (matrix)	svg
28	T C G A A G T C A C G T A C G T T C A G C A G T C T G A C T A G T C G A C G T A A T C G C G T A C G T A A C T G A G C T	NTM1(NAC)/col-NTM1-DAP-Seq(GSE60143)/Homer	0.01	-5.62	0.1294	428	0.0428	1503.5	0.0376	motif file (matrix)	svg
29	A T C G T C G A G A C T A T C G T G A C A C G T C T A G A C T G C G T A A C T G A G T C G T A C	ZNF415(Zf)/HEK293-ZNF415.GFP-ChIP-Seq(GSE58341)/Homer	0.01	-5.525	0.1342	413	0.0413	1449.1	0.0362	motif file (matrix)	svg
30	A G T C T A G C G A C T A C G T C T A G A C G T A C G T A C G T C T G A A G T C G C T A G A C T C G T A C T A G A C T G	Foxa3(Forkhead)/Liver-Foxa3-ChIP-Seq(GSE77670)/Homer	0.01	-5.355	0.1537	414	0.0414	1457.6	0.0364	motif file (matrix)	svg
31	G C T A G C T A C G T A C G T A C T G A C T A G A C G T A G T C C G T A C T G A G T A C A C T G	WRKY65(WRKY)/colamp-WRKY65-DAP-Seq(GSE60143)/Homer	0.01	-5.349	0.1537	449	0.0449	1589.4	0.0397	motif file (matrix)	svg
32	A C T G A C T G C T A G G A T C A G T C A G T C C T G A A G T C	At5g08330(TCP)/col-At5g08330-DAP-Seq(GSE60143)/Homer	0.01	-5.339	0.1537	459	0.0459	1627.6	0.0407	motif file (matrix)	svg
33	C T G A G A C T C A T G C T A G A G T C A C T G A C T G A G T C A C T G T C A G	ERF11(AP2EREBP)/col-ERF11-DAP-Seq(GSE60143)/Homer	0.01	-5.184	0.1657	198	0.0198	658.5	0.0165	motif file (matrix)	svg
34	T A G C G T A C C G T A C T A G A C T G T G C A C G T A A T G C C G T A A T C G	AR-halfsite(NR)/LNCaP-AR-ChIP-Seq(GSE27824)/Homer	0.01	-5.13	0.1699	3409	0.3409	13168.9	0.329	motif file (matrix)	svg
35	G C T A C G A T C A T G A T G C A G T C A G T C G A C T T A C G T C G A C T A G A C T G T A G C	AP-2alpha(AP2)/Hela-AP2alpha-ChIP-Seq(GSE31477)/Homer	0.01	-5.055	0.1778	561	0.0561	2022.8	0.0505	motif file (matrix)	svg
36	C G T A C G A T G A C T G A C T T G A C C T G A A T G C C T G A T A G C A G T C A C G T T C G A C A T G T A C G G A C T A T C G G A C T A C G T C T G A T C G A C G T A	Brachyury(T-box)/Mesoendoderm-Brachyury-ChIP-exo(GSE54963)/Homer	0.01	-5.029	0.1778	281	0.0281	967.5	0.0242	motif file (matrix)	svg
37	G T A C A C T G A T G C T G A C C T A G G A C T G T A C C G T A G C A T G C A T	ERF8(AP2EREBP)/colamp-ERF8-DAP-Seq(GSE60143)/Homer	0.01	-5.022	0.1778	278	0.0278	956.5	0.0239	motif file (matrix)	svg
38	G C T A C G T A C G T A G C A T C A T G C T A G G A T C A C T G T C A G G A T C A C T G T C A G	ERF4(AP2EREBP)/colamp-ERF4-DAP-Seq(GSE60143)/Homer	0.01	-4.99	0.1778	284	0.0284	979.6	0.0245	motif file (matrix)	svg
39	A T C G A G T C A G T C G A C T A T G C C T G A C T A G A C T G T A C G G T A C C T G A C G A T	AP-2gamma(AP2)/MCF7-TFAP2C-ChIP-Seq(GSE21234)/Homer	0.01	-4.969	0.1778	719	0.0719	2629.6	0.0657	motif file (matrix)	svg
40	G C T A A T C G G C T A G A C T G C T A T C G A T A G C T C G A	GATA3(Zf)/iTreg-Gata3-ChIP-Seq(GSE20898)/Homer	0.01	-4.957	0.1778	1870	0.187	7105.2	0.1775	motif file (matrix)	svg
41	C T G A C T A G G C A T A T G C C G T A A G T C A C T G A C G T T A C G C T G A	HY5(bZIP)/colamp-HY5-DAP-Seq(GSE60143)/Homer	0.01	-4.926	0.1778	451	0.0451	1608.1	0.0402	motif file (matrix)	svg
42	C G A T C T A G T C A G C A G T C G T A A G T C G C T A A C G T G A C T A T G C A G T C G C T A	PRDM10(Zf)/HEK293-PRDM10.eGFP-ChIP-Seq(Encode)/Homer	0.01	-4.921	0.1778	628	0.0628	2282.6	0.057	motif file (matrix)	svg
43	A G C T C G T A C G T A A G T C C T A G C T A G G T A C G A C T	MYB101(MYB)/colamp-MYB101-DAP-Seq(GSE60143)/Homer	0.01	-4.809	0.1851	2065	0.2065	7879.8	0.1969	motif file (matrix)	svg
44	G C T A A C G T C T A G G T A C G C T A G A C T C T G A G C A T C A T G G A T C	Pit1(Homeobox)/GCrat-Pit1-ChIP-Seq(GSE58009)/Homer	0.01	-4.77	0.188	1570	0.157	5940.6	0.1484	motif file (matrix)	svg
45	G C A T A C G T A C G T A T C G C G T A C G T A C G T A C G T A	At2g41835(C2H2)/col-At2g41835-DAP-Seq(GSE60143)/Homer	0.01	-4.761	0.188	728	0.0728	2671.1	0.0667	motif file (matrix)	svg
46	T C G A G A C T A T C G C G T A A G T C C T A G G C A T G T A C C T G A A C G T G A T C G C T A	TGA4(bZIP)/colamp-TGA4-DAP-Seq(GSE60143)/Homer	0.01	-4.755	0.188	182	0.0182	607.9	0.0152	motif file (matrix)	svg
47	G C A T A C G T A G T C A G C T C T G A A C T G C G T A C G T A T A C G T G A C G C A T G C A T G A T C G C A T C G T A	HSFB3(HSF)/colamp-HSFB3-DAP-Seq(GSE60143)/Homer	0.01	-4.745	0.188	81	0.0081	245.2	0.0061	motif file (matrix)	svg
48	C G T A A C G T A C G T A C G T A C G T A G T C A G T C C T G A A G C T A G C T	NFAT(RHD)/Jurkat-NFATC1-ChIP-Seq(Jolma_et_al.)/Homer	0.01	-4.714	0.188	1023	0.1023	3812	0.0952	motif file (matrix)	svg
49	G C T A G C A T G C T A G C A T G C A T C G T A C G T A A G T C A G T C A C T G G C A T G C A T C G T A G C T A G C T A	MYB73(MYB)/col-MYB73-DAP-Seq(GSE60143)/Homer	0.01	-4.704	0.188	2303	0.2303	8822.5	0.2204	motif file (matrix)	svg
50	C G A T C A G T C T A G G C T A A G T C C G T A T C A G A G T C A C G T A C T G A C G T G T A C G C T A G C T A G C T A	bZIP52(bZIP)/colamp-bZIP52-DAP-Seq(GSE60143)/Homer	0.01	-4.644	0.188	1282	0.1282	4822.1	0.1205	motif file (matrix)	svg
51	G C T A T A G C A G C T A T C G G T C A C G T A G C T A A T G C G A T C C T G A	IRF4(IRF)/GM12878-IRF4-ChIP-Seq(GSE32465)/Homer	0.01	-4.629	0.188	468	0.0468	1681.5	0.042	motif file (matrix)	svg
52	C G T A C T G A C G T A C T A G T C G A C T A G A C T G C G T A C G T A T A C G A G C T A T C G	SpiB(ETS)/OCILY3-SPIB-ChIP-Seq(GSE56857)/Homer	0.01	-4.623	0.188	224	0.0224	764.5	0.0191	motif file (matrix)	svg
