## supplemental table 2-Homer de novo Motif entichment Results for "cir-DNA sequencing revealed the landscape of extrachromosomal circular DNA in articular cartilage and the potential roles in osteoarthritis"

### Sheet: _Data4_nbCloud_public_AllProjec
Homer de novo Motif Results (/Data4/nbCloud/public/AllProject/@2021-11/project_618236f04b74c4ed644bbbcf/task_618237c04b74c4ed644bbbfc/.tmp./.JN-JW/JN-JW_MotifOutput//)
Known Motif Enrichment Results
Gene Ontology Enrichment Results
If Homer is having trouble matching a motif to a known motif, try copy/pasting the matrix file into STAMP
More information on motif finding results: HOMER | Description of Results | Tips
Total target sequences = 10000
Total background sequences = 40000
* - possible false positive
Rank	Motif	P-value	log P-pvalue	% of Targets	% of Background	STD(Bg STD)	Best Match/Details	Motif File
1	G T A C C G T A A C G T C T G A C G A T A C T G A C T G A G T C G C T A G T A C A C T G C G A T	1e-26	-61.61	0.0018	0	56.3bp (24.7bp)	NEUROD2/MA0668.1/Jaspar(0.790)	motif file (matrix)
							More Information | Similar Motifs Found
2	C T A G G C A T T A G C C G A T A G C T G C T A T G A C T G A C	1e-19	-44.86	0.3665	0.3233	55.6bp (57.6bp)	DAL82/DAL82_SM/3-DAL82(Harbison)/Yeast(0.697)	motif file (matrix)
							More Information | Similar Motifs Found
3	C G A T G T A C C T A G C A T G C T A G C T G A C G A T A C T G C G A T C T A G C T G A T C G A	1e-19	-44.85	0.0014	0	54.6bp (78.9bp)	INO4(MacIsaac)/Yeast(0.701)	motif file (matrix)
							More Information | Similar Motifs Found
4	A T C G C G T A A G T C A C G T A C T G C G T A C T A G A C G T A C G T A G T C A G T C A C T G	1e-19	-44.85	0.0014	0	56.3bp (65.3bp)	Initiator/Drosophila-Promoters/Homer(0.699)	motif file (matrix)
							More Information | Similar Motifs Found
5	C A T G C A T G C A G T C T G A C T A G A T C G G T A C G T A C G A T C G T C A T C G A G T A C	1e-17	-40.1	0.0024	0.0002	51.3bp (43.9bp)	At1g69690(TCP)/colamp-At1g69690-DAP-Seq(GSE60143)/Homer(0.758)	motif file (matrix)
							More Information | Similar Motifs Found
6	C T G A C G T A C G T A C A G T T C G A G C A T C A G T A T C G A C G T A C T G	1e-16	-38.09	0.1182	0.093	57.2bp (56.3bp)	cad/dmmpmm(Down)/fly(0.717)	motif file (matrix)
							More Information | Similar Motifs Found
7	A G C T A G T C C G T A A C T G A G T C G T C A C G T A C G T A A C T G C G T A A C T G A C T G	1e-16	-36.87	0.0012	0	50.6bp (0.0bp)	NRL/MA0842.1/Jaspar(0.659)	motif file (matrix)
							More Information | Similar Motifs Found
8	A C G T C G T A C G T A A C G T C G T A C G T A A C T G C G T A C G T A C A G T A C T G A C G T	1e-16	-36.87	0.0012	0	49.6bp (0.0bp)	PEND/MA0127.1/Jaspar(0.708)	motif file (matrix)
							More Information | Similar Motifs Found
9	C G A T A G C T G T A C G A T C C G T A C T A G G T A C T G C A C T G A C T A G	1e-15	-36.52	0.1498	0.1222	55.5bp (55.4bp)	Stat3(Stat)/mES-Stat3-ChIP-Seq(GSE11431)/Homer(0.772)	motif file (matrix)
							More Information | Similar Motifs Found
10	A C T G C G T A A C G T A G T C A T G C C T A G C G A T A C G T A C G T A G T C	1e-15	-35.68	0.002	0.0001	54.9bp (43.1bp)	GATA20/MA1324.1/Jaspar(0.782)	motif file (matrix)
							More Information | Similar Motifs Found
11	A C T G A C G T C T G A C G T A A C T G A C T G A G T C G T A C A G T C A C G T C T G A A C G T	1e-14	-32.99	0.0011	0	52.2bp (0.0bp)	HNRNPA1(RRM)/Homo_sapiens-RNCMPT00022-PBM/HughesRNA(0.590)	motif file (matrix)
							More Information | Similar Motifs Found
12	G C T A G T A C T G C A G C T A C G A T C T A G G A T C C G T A G C A T C A G T	1e-13	-32.22	0.1001	0.0787	55.0bp (56.9bp)	SOX13/MA1120.1/Jaspar(0.724)	motif file (matrix)
							More Information | Similar Motifs Found
13	T C G A G C T A C T G A C A T G C A T G A T C G G A C T A G T C G T C A G A T C	1e-13	-30.76	0.0215	0.0124	52.8bp (55.3bp)	PB0049.1_Nr2f2_1/Jaspar(0.799)	motif file (matrix)
							More Information | Similar Motifs Found
14	A T C G T G A C C G A T A C G T A C G T T G C A T A G C C G T A	1e-12	-29.91	0.2804	0.2482	55.7bp (57.3bp)	PUM(PUF)/Drosophila_melanogaster-RNCMPT00104-PBM/HughesRNA(0.813)	motif file (matrix)
							More Information | Similar Motifs Found
15	A C G T A T G C T C G A C G A T G T A C A C G T A G T C A G T C C G A T A G T C A C G T A C T G	1e-12	-29.24	0.0023	0.0003	51.9bp (46.9bp)	SRSF2(RRM)/Homo_sapiens-RNCMPT00072-PBM/HughesRNA(0.699)	motif file (matrix)
							More Information | Similar Motifs Found
16	C A G T G T C A C T A G A C T G A G T C C G T A A C T G A C T G A C G T A C T G A C G T T G A C	1e-12	-29.2	0.001	0	59.9bp (0.0bp)	PL0002.1_hlh-2::hlh-3/Jaspar(0.826)	motif file (matrix)
							More Information | Similar Motifs Found
17	A G C T C T G A C A T G C A T G T G A C G C T A T C G A A T G C G C T A G T A C C T A G G A C T	1e-12	-28.78	0.0012	0.0001	32.5bp (25.6bp)	SCRT2/MA0744.1/Jaspar(0.702)	motif file (matrix)
							More Information | Similar Motifs Found
18	A C T G T A G C G C A T A T C G C A G T A C T G A T G C C A T G C T A G G T C A C G A T T G C A	1e-12	-28.78	0.0012	0.0001	53.0bp (15.6bp)	POL009.1_DCE_S_II/Jaspar(0.676)	motif file (matrix)
							More Information | Similar Motifs Found
19	A C G T C T A G C T G A A C G T A T G C A G T C A C G T T A G C A C T G G C T A C G T A G A C T	1e-12	-28.09	0.0019	0.0002	56.5bp (66.8bp)	RHOXF1/MA0719.1/Jaspar(0.689)	motif file (matrix)
							More Information | Similar Motifs Found
20 *	T G C A C T G A A T C G A C G T A T C G A C T G A G T C G T A C	1e-11	-27.59	0.1162	0.0949	55.4bp (56.8bp)	NKX2-3/MA0672.1/Jaspar(0.828)	motif file (matrix)
							More Information | Similar Motifs Found
21 *	A C G T C G T A C T G A A C G T C G T A A C T G C G T A A C T G A G T C A G T C	1e-11	-27	0.0013	0.0001	55.0bp (55.1bp)	ZNF415(Zf)/HEK293-ZNF415.GFP-ChIP-Seq(GSE58341)/Homer(0.717)	motif file (matrix)
							More Information | Similar Motifs Found
22 *	C G T A T C G A T G A C C G A T T C A G C G A T C G A T A G C T	1e-11	-26.85	0.1115	0.0909	55.8bp (56.1bp)	myb.Ph3/MA0054.1/Jaspar(0.839)	motif file (matrix)
							More Information | Similar Motifs Found
23 *	C G T A G T A C A G C T A C T G A C G T A C T G A G T C G T C A A G T C A C G T	1e-11	-25.71	0.006	0.0022	57.2bp (58.0bp)	CPO(RRM)/Drosophila_melanogaster-RNCMPT00133-PBM/HughesRNA(0.725)	motif file (matrix)
							More Information | Similar Motifs Found
24 *	C G A T A G T C A C G T C G T A A C T G A C G T A C G T A C T G A G T C C G T A	1e-11	-25.61	0.0016	0.0002	51.8bp (41.9bp)	bHLH130(bHLH)/col-bHLH130-DAP-Seq(GSE60143)/Homer(0.724)	motif file (matrix)
							More Information | Similar Motifs Found
25 *	A G T C G C T A C G A T A G T C G A T C A C T G G C T A G T A C G C A T C G A T A C T G G A C T	1e-11	-25.6	0.0011	0.0001	43.0bp (45.3bp)	BHLH112/MA0961.1/Jaspar(0.637)	motif file (matrix)
							More Information | Similar Motifs Found
26 *	C G T A A G T C A G T C C G T A A C G T C G T A A C G T A C G T A C T G A G T C A C T G A C G T	1e-11	-25.51	0.0009	0	49.0bp (78.7bp)	Neurog1/MA0623.1/Jaspar(0.685)	motif file (matrix)
							More Information | Similar Motifs Found
27 *	T A C G A C T G A G T C A G T C A C T G A G T C A T C G A C T G A G T C G T A C A T C G T C G A	1e-11	-25.51	0.0009	0	60.6bp (0.0bp)	SKN7/SKN7_H2O2Lo/[](Harbison)/Yeast(0.753)	motif file (matrix)
							More Information | Similar Motifs Found
28 *	C T G A C G T A A C T G G A T C G T A C G A T C G A C T A C G T A G T C G A T C G A C T C T G A	1e-11	-25.43	0.0188	0.011	52.7bp (54.7bp)	Tb_0230(RRM)/Trypanosoma_brucei-RNCMPT00230-PBM/HughesRNA(0.646)	motif file (matrix)
							More Information | Similar Motifs Found
29 *	C G T A A G T C G C T A A T G C G T A C A G T C A G C T A C G T A C G T A C T G	1e-10	-24.73	0.0274	0.0179	54.2bp (56.9bp)	KLF4/MA0039.3/Jaspar(0.656)	motif file (matrix)
							More Information | Similar Motifs Found
30 *	A C T G C G A T A C G T G A T C G A T C G C T A T C G A A C T G	1e-10	-24.21	0.422	0.3899	56.1bp (56.8bp)	RIM101/Literature(Harbison)/Yeast(0.749)	motif file (matrix)
							More Information | Similar Motifs Found
31 *	A C T G C G T A A C T G A C G T A C T G A G C T A C G T C G T A C G T A A C G T	1e-10	-23.25	0.0014	0.0001	47.4bp (48.3bp)	prd/dmmpmm(Bigfoot)/fly(0.749)	motif file (matrix)
							More Information | Similar Motifs Found
32 *	C G A T G A T C G C T A T G C A T C G A G C T A C G A T T A C G A G T C T C A G	1e-09	-22.6	0.1086	0.09	54.3bp (55.5bp)	Lm_0212(RRM)/Leishmania_major-RNCMPT00212-PBM/HughesRNA(0.792)	motif file (matrix)
							More Information | Similar Motifs Found
33 *	A C G T C G T A A G T C C G T A A C T G A C G T C G T A A C T G A G T C A G T C	1e-09	-22.5	0.001	0.0001	52.6bp (41.5bp)	PB0051.1_Osr2_1/Jaspar(0.885)	motif file (matrix)
							More Information | Similar Motifs Found
34 *	A C G T G A C T A G T C G C T A C T A G C T G A G T C A T C A G	1e-09	-21.42	0.1217	0.1027	56.7bp (55.6bp)	STB4/MA0391.1/Jaspar(0.720)	motif file (matrix)
							More Information | Similar Motifs Found
35 *	A C T G C T G A C G T A C G T A A C T G A C T G C G T A C G T A A C T G C T G A C G T A A G T C	1e-09	-21.36	0.0011	0.0001	52.0bp (1.5bp)	RME1(MacIsaac)/Yeast(0.675)	motif file (matrix)
							More Information | Similar Motifs Found
36 *	A C T G A G T C T A G C G T A C A G T C C A G T A G T C A C T G A C T G C G T A	1e-09	-21.33	0.0026	0.0006	57.4bp (44.3bp)	STB4/MA0391.1/Jaspar(0.745)	motif file (matrix)
							More Information | Similar Motifs Found
37 *	G T C A A C T G A C T G A G T C A C G T C G T A A C G T A T C G A C T G A C T G	1e-09	-20.93	0.0014	0.0002	54.5bp (63.6bp)	PUF68(RRM)/Drosophila_melanogaster-RNCMPT00141-PBM/HughesRNA(0.635)	motif file (matrix)
							More Information | Similar Motifs Found
38 *	C A G T C G A T G C T A A G C T G T C A G T C A A G T C A C T G	1e-08	-20.55	0.0137	0.0078	56.7bp (55.9bp)	MYB119(MYB)/colamp-MYB119-DAP-Seq(GSE60143)/Homer(0.742)	motif file (matrix)
							More Information | Similar Motifs Found
39 *	C G A T A G C T C A G T C G T A A T C G A G C T T A G C T C G A	1e-08	-20.03	0.122	0.1036	55.5bp (57.8bp)	YAP1(MacIsaac)/Yeast(0.811)	motif file (matrix)
							More Information | Similar Motifs Found
40 *	A C T G A C G T A C T G C G T A C G T A A G T C A C G T C G T A G T C A A C G T	1e-08	-19.82	0.0016	0.0002	47.2bp (40.7bp)	PH0168.1_Hnf1b/Jaspar(0.710)	motif file (matrix)
							More Information | Similar Motifs Found
41 *	A C G T A C T G C G T A A G T C C G T A A C G T A C T G C G T A A C T G A C T G	1e-08	-19.69	0.0022	0.0005	58.2bp (57.6bp)	HMRA2/MA0318.1/Jaspar(0.675)	motif file (matrix)
							More Information | Similar Motifs Found
42 *	C G T A A C T G A C T G A C G T A C G T A C G T A G T C A C T G A G T C A C G T C G T A A G T C	1e-08	-19.5	0.0009	0.0001	55.9bp (55.9bp)	PB0034.1_Irf4_1/Jaspar(0.767)	motif file (matrix)
							More Information | Similar Motifs Found
43 *	A G T C A C G T A C G T A C G T C G T A A G T C A C G T A G T C A C T G A G T C A C G T A G T C	1e-08	-19.5	0.0009	0.0001	59.1bp (0.0bp)	MAC1/MA0326.1/Jaspar(0.633)	motif file (matrix)
							More Information | Similar Motifs Found
44 *	C G T A A G C T C G T A C G T A A C G T A C G T A C G T A C T G A C G T A G T C A C G T A C G T	1e-08	-19.5	0.0009	0.0001	72.4bp (48.9bp)	SGR5(C2H2)/colamp-SGR5-DAP-Seq(GSE60143)/Homer(0.756)	motif file (matrix)
							More Information | Similar Motifs Found
45 *	A C T G C G T A A G T C C T G A A C G T A C G T A G T C C G T A A C T G A G T C	1e-08	-18.43	0.0011	0.0001	46.4bp (52.2bp)	sd/dmmpmm(Pollard)/fly(0.688)	motif file (matrix)
							More Information | Similar Motifs Found
46 *	A C T G A C G T C G T A G T C A A G C T A G T C C G T A A G T C	1e-07	-17.41	0.0164	0.0104	56.9bp (58.0bp)	Foxo3(Forkhead)/U2OS-Foxo3-ChIP-Seq(E-MTAB-2701)/Homer(0.762)	motif file (matrix)
							More Information | Similar Motifs Found
47 *	A G T C A C T G A G T C C T G A C G T A A C T G A C T G A C G T	1e-07	-16.73	0.0027	0.0008	59.0bp (65.8bp)	Pp_0206(RRM)/Physcomitrella_patens-RNCMPT00206-PBM/HughesRNA(0.708)	motif file (matrix)
							More Information | Similar Motifs Found
48 *	C G T A A C G T A C G T A C G T A C G T A C G T A C T G C G T A A C T G C G T A A C G T C G T A	1e-07	-16.6	0.0008	0.0001	73.1bp (71.6bp)	HNRNPC(RRM)/Homo_sapiens-RNCMPT00025-PBM/HughesRNA(0.680)	motif file (matrix)
							More Information | Similar Motifs Found
49 *	C G T A C G T A C G T A A G T C A G T C C G T A A C G T C G T A A G T C A C T G A C G T A G T C	1e-07	-16.6	0.0008	0.0001	49.3bp (18.9bp)	OLIG3/MA0827.1/Jaspar(0.664)	motif file (matrix)
							More Information | Similar Motifs Found
50 *	C G T A A C T G A C G T A G T C A G T C A C G T C G T A A G T C A C T G A G T C C G T A A C G T	1e-07	-16.6	0.0008	0.0001	39.2bp (15.6bp)	PB0114.1_Egr1_2/Jaspar(0.620)	motif file (matrix)
							More Information | Similar Motifs Found
51 *	A G T C A C T G A G T C A G T C A C T G A G T C C G T A A C T G A C T G C G T A A G T C C G T A	1e-07	-16.6	0.0008	0.0001	51.3bp (8.5bp)	PHD1/PHD1_BUT90/8-SUT1(Harbison)/Yeast(0.715)	motif file (matrix)
							More Information | Similar Motifs Found
52 *	A C G T A G T C A C G T C G T A A C T G A G T C A G T C A C G T A C T G A C G T	1e-07	-16.51	0.0012	0.0002	49.0bp (53.0bp)	SD0002.1_at_AC_acceptor/Jaspar(0.627)	motif file (matrix)
							More Information | Similar Motifs Found
53 *	A C T G A G T C A C G T C G T A A G T C A G T C C G T A A C G T A C G T C G T A	1e-06	-16.02	0.001	0.0001	54.3bp (66.0bp)	BARX1/MA0875.1/Jaspar(0.689)	motif file (matrix)
							More Information | Similar Motifs Found
54 *	A C G T A G C T A G T C G T C A C G A T A C G T C A T G A C T G	1e-06	-14.78	0.0672	0.0555	56.5bp (56.2bp)	Hoxd10(Homeobox)/ChickenMSG-Hoxd10.Flag-ChIP-Seq(GSE86088)/Homer(0.749)	motif file (matrix)
							More Information | Similar Motifs Found
55 *	A C T G A C G T A C G T A G T C A C T G A G T C C G T A T A G C	1e-06	-14.78	0.0043	0.0018	55.4bp (55.1bp)	Su(H)/dmmpmm(Papatsenko)/fly(0.783)	motif file (matrix)
							More Information | Similar Motifs Found
56 *	A G T C C G T A A C G T A G T C C G T A A C T G A G T C A C G T	1e-06	-14.67	0.0224	0.0159	54.4bp (57.8bp)	Tal1(0.765)	motif file (matrix)
							More Information | Similar Motifs Found
57 *	A C G T A G T C A C G T C G T A A C T G C G T A A C T G A C G T A C T G A C T G	1e-05	-13.71	0.0009	0.0001	47.4bp (22.8bp)	ABF2/MA0266.1/Jaspar(0.793)	motif file (matrix)
							More Information | Similar Motifs Found
